# Identification and Characterization of Novel *Faecalibacterium prausnitzii* Strains with Potential Pharmabiotic Applications

**DOI:** 10.64898/2025.12.30.697052

**Authors:** Olesya O. Galanova, Mikhail D. Akulinin, Daria A. Troshina, Alexey S. Kovtun, Maya V. Odorskaya, Vera V. Muravieva, Ksenia N. Zhigalova, Roman V. Izyumov, Alexey B. Gordeev, Bayr O. Bembeeva, Elena L. Isaeva, Alexey A. Vatlin, Tatiana V. Priputnevich, Valery N. Danilenko, Gennady T. Sukhikh

**Affiliations:** Laboratory of Bacterial Genetics, Vavilov Institute of General Genetics, Russian Academy of Sciences, Moscow, 119333, Russia; Moscow Center for Advanced Studies, 123592 Moscow, Russia; Faculty of Biotechnology, Lomonosov Moscow State University, Moscow, 119991, Russia; Microbiological Laboratory for Polymicrobial Infections and Biofilms, Kulakov National Medical Research Center for Obstetrics, Gynecology and Perinatology, Ministry of Health, Moscow, 117997, Russia; Institute of Environmental Engineering, RUDN University, 6 Miklukho-Maklaya St., 117198 Moscow, Russia

**Keywords:** Faecalibacterium prausnitzii, genome, pangenome, pharmabiotic potential, gut microbiome

## Abstract

*Faecalibacterium prausnitzii* is a dominant commensal bacterium in the human gut, widely known for its anti-inflammatory and immunomodulatory properties and currently considered a potential pharmabiotic for the treatment of various human diseases. In this study, ten new strains of *F. prausnitzii* were isolated from stool samples of Russian children and characterized using hybrid genome sequencing and metabolomic analyses. Comparative genomics revealed an open pangenome structure and significant strain-specific variability, reflecting the high adaptive potential of strains in humans and confirming the heterogeneity of this species previously described in the literature. Several isolates (fp1, fp5, fp7, fp9) showed increased butyrate production, while fp1 showed increased formate synthesis. *In silico* analysis confirmed the presence of genes associated with anti-inflammatory, antioxidant, and neuromodulatory metabolites, as well as the absence of antibiotic resistance genes. These results expand on previously described findings on the genetic diversity of *F. prausnitzii* and identify promising, safe strains with high pharmabiotics potential for future human therapy.
