## Supplementary material for "Identification and Characterization of Novel *Faecalibacterium prausnitzii* Strains with Potential Pharmabiotic Applications": https://drive.google.com/drive/folders/11pafgQGCt1YZyVmaJNj5QLf6iX3AYJv2?usp=drive_link: Table S1.txt

Compound	KEGG_Number
Acetic	C00033
Formic	C00058
Propionic	C00163
Isobutyric	C02632
Butyric	C00246
Isovaleric	C08262
Valeric	C00803
Caproic	C01585
Octanioc	C06423
Spermidine minor	C00315
Quinic acid	C00296
O-Acetylserine	C00979
Threonic acid	C01620
Homocystine	C01817
2-Ketoisocaproic acid	C00233
Glucose-6-phosphate	C00092
Fructose-6-phosphate	C00085
Glycerol	C00116
β-Sitosterol	C01753
4-Hydroxybutyric acid	C00989
Palmitic acid	C00249
Caprylic acid	SID 11528290
Ethanolamine	C00189
Phytol	C01389
Squalene	C00751
Idonic acid	SID 135170473
trans-Sinapinic acid	C00482
Syringic acid	C10833
Malonic acid	C04025
3-Phenyllactic acid	C05607
Pseudouridine	C02067
Orotic acid	C00295
Fructose	C00095
Mannose	C00159
Glyceric acid	C00258
N-Acetyl-d-hexosamine	C03136
1-5-Anhydroglucitol	C07326
β-Gentiobiose	C08240
Arabinose	C00259
Ribonic acid	C01685
2-Deoxyerythritol	SID 108236
Glucuronic acid	C00191
Raffinose	C00492
Inulotriose	SID 4849
Indole-3-lactate	C02043
Shikimic acid	C00493
Putrescine	C00134
